# Decoding the microbiome and resistome of advanced chronic liver disease through long-read metagenomics

**DOI:** 10.64898/2025.12.09.693164

**Authors:** Hannah Trivett, Matthew J Dalby, Ned Peel, Darren Heavens, Raymond Kiu, Antia Acuna-Gonzalez, Merianne Mohamad, Gul Humayun, Richard M Leggett, Vishal C Patel, Lindsay J Hall

## Abstract

**Introduction:** Patients with advanced chronic liver disease (ACLD) and underlying cirrhosis frequently require repeated courses of antimicrobial therapy, with both the frequency and spectrum of antimicrobial exposure increasing alongside disease progression. In this population, impaired immune function and increased intestinal barrier dysfunction contribute to a heightened susceptibility of multidrug-resistant bacterial infections.

**Objective:** To comprehensively characterise the gastrointestinal microbiome and antimicrobial resistance gene (ARG) landscape across the clinical spectrum of ACLD, and to identify microbial and resistome signatures associated with disease severity.

**Design:** We employed long-read metagenomic sequencing (Oxford Nanopore Technologies) to profile the gastrointestinal microbiome and resistome across distinct ACLD stages: acute-on-chronic liver failure (ACLF), decompensated cirrhosis (DC), and stable cirrhosis, compared to healthy controls.

**Results:** ACLF patients had pronounced levels of *Enterococcus faecium*, with six samples out of 28 showing over 95% relative abundance, suggesting its potential as a bacterial biomarker for advanced cirrhosis. We reconstructed 28 high-quality MAGs of *E. faecium* from cirrhosis patients, 17 of which originated from ACLF cases. This dominance of *E. faecium* correlated with substantially reduced microbial diversity and a marked depletion of key commensal taxa, including *Blautia, Akkermansia, Faecalibacterium,* and *Bifidobacterium*. Resistome analysis revealed significant enrichment of clinically relevant ARGs in DC and ACLF, including those conferring resistance to aminoglycosides, beta-lactams, and glycopeptides, correlating with prior antimicrobial exposure.

**Conclusion:** Long-read metagenomics enables high-resolution characterisation of microbial and resistome dynamics across ACLD severities. By capturing taxonomic shifts, functional potential, and ARG enrichment, this approach provides valuable insights into microbiome trajectories linked with disease severity, informing mechanistic research and potential clinical interventions.

**Impact statement:** Chronic liver disease is a major global health burden, responsible for approximately 2 million deaths each year. Advanced chronic liver disease profoundly disrupts the gut microbiome, often exacerbated by repeated antibiotic exposure, promoting the persistence of antimicrobial-resistant organisms. Leveraging Oxford Nanopore Technologies long-read metagenomic sequencing, this study delivers high-resolution insights into the gut microbiome and resistome across progressive stages of cirrhosis. We reveal *Enterococcus faecium* dominance as a defining feature of cirrhosis, accompanied by severe loss of commensal diversity and enrichment of clinically significant resistance genes. These findings underscore the clinical utility of culture-independent metagenomic profiling for detecting pathogenic taxa and resistance determinants within the gut ecosystem of high-risk patients. Our work highlights the translational potential of long-read metagenomics as an accessible tool for pathogen surveillance, antimicrobial stewardship, and precision infection management in advanced liver disease.
