## Supplementary Tables for "Decoding the microbiome and resistome of advanced chronic liver disease through long-read metagenomics"

### Sheet: Supplementary Table 1
	Supplementary Table 1- cohort metadata
	Sample ID	Health status of patient	Age	Gender	Receiving antimicrobials	Antimicrobial names	Lactulose	Etilogy of disease
	HC_1	Healthy control	37	F	N	n/a	n/a	N
	HC_2	Healthy control	27	M	N	n/a	n/a	N
	HC_3	Healthy control	27	F	N	n/a	n/a	N
	HC_4	Healthy control	44	F	N	n/a	n/a	N
	HC_5	Healthy control	55	F	N	n/a	n/a	N
	HC_6	Healthy control	59	F	N	n/a	n/a	N
	HC_7	Healthy control	29	F	N	n/a	n/a	N
	HC_8	Healthy control	25	M	N	n/a	n/a	N
	HC_9	Healthy control	33	F	N	n/a	n/a	N
	HC_10	Healthy control	28	F	N	n/a	n/a	N
	HC_11	Healthy control	29	F	N	n/a	n/a	N
	HC_12	Healthy control	30	M	N	n/a	n/a	N
	SC_1	Stable cirrhotic	64	F	N	n/a	yes	ALD cirrhosis_abstinent
	SC_2	Stable cirrhotic	27	M	N	n/a	no	NAFLD cirrhosis
	SC_3	Stable cirrhotic	70	F	N	n/a	no	NAFLD cirrhosis
	SC_4	Stable cirrhotic	55	M	N	n/a	no	Cryptogenic cirrhosis
	SC_5	Stable cirrhotic	54	M	N	n/a	no	Haemochromatosis cirrhosis
	SC_6	Stable cirrhotic	69	M	N	n/a	no	ALD cirrhosis_abstinent
	SC_7	Stable cirrhotic	58	M	Y	Rifaximin	yes	ALD cirrhosis_abstinent
	SC_8	Stable cirrhotic	42	F	N	n/a	no	ALD cirrhosis_abstinent
	SC_9	Stable cirrhotic	70	M	N	n/a	no	ALD cirrhosis_abstinent
	SC_10	Stable cirrhotic	52	M	N	n/a	no	ALD cirrhosis_abstinent
	SC_11	Stable cirrhotic	31	F	N	n/a	no	PSC cirrhosis
	SC_12	Stable cirrhotic	50	F	N	n/a	no	ALD cirrhosis_abstinent
	SC_13	Stable cirrhotic	67	F	N	n/a	no	Secondary biliary cirrhosis
	SC_14	Stable cirrhotic	63	M	N	n/a	no	HCV cirrhotic_SVR
	SC_15	Stable cirrhotic	67	M	Y	Rifaximin	yes	ALD cirrhosis_abstinent
	SC_16	Stable cirrhotic	61	F	N	n/a	no	Cryptogenic cirrhosis
	SC_17	Stable cirrhotic	44	F	Y	Rifaximin	no	ALD cirrhosis_abstinent
	SC_18	Stable cirrhotic	50	M	N	n/a	no	ALD cirrhosis_drinking
	SC_19	Stable cirrhotic	61	M	N	n/a	no	PSC cirrhosis
	SC_20	Stable cirrhotic	59	M	Not known	n/a	yes	ALD cirrhosis_abstinent
	DC_1	Decomp cirrhotic	44	M	Y	Rifaximin	no	NAFLD cirrhosis
	DC_2	Decomp cirrhotic	59	M	N	n/a	no	PSC cirrhosis
	DC_3	Decomp cirrhotic	55	M	Y	Rifaximin	no	NAFLD cirrhosis
	DC_4	Decomp cirrhotic	40	F	Y	Tazocin	no	ALD cirrhosis_drinking
	DC_5	Decomp cirrhotic	62	M	Y	Doxycycline	no drug info	ALD cirrhosis_abstinent
	DC_6	Decomp cirrhotic	61	F	N	n/a	yes	ALD cirrhosis_abstinent
	DC_7	Decomp cirrhotic	51	M	N	n/a	no	ALD cirrhosis_abstinent
	DC_8	Decomp cirrhotic	51	M	Y	Tazocin	no	ALD cirrhosis_abstinent
	DC_9	Decomp cirrhotic	57	M	N		no	A1AT cirrhosis
	DC_10	Decomp cirrhotic	51	M	Y	Norfloxacin	yes	ALD cirrhosis_abstinent
	DC_11	Decomp cirrhotic	73	M	Y	n/a	yes	ALD cirrhosis_abstinent
	DC_12	Decomp cirrhotic	35	M	N	n/a	yes	Wilson's disease cirrhosis
	DC_13	Decomp cirrhotic	27	F	Y	Ciprofloxacin, Fluconazole	yes	AIH cirrhosis
	DC_14	Decomp cirrhotic	46	F	Y	Tazocin	yes	ALD cirrhosis_abstinent
	DC_15	Decomp cirrhotic	64	M	Y	Rifaximin	yes	ALD cirrhosis_abstinent
	DC_16	Decomp cirrhotic	51	F	Y	Tazocin	yes	ALD cirrhosis_abstinent
	ACLF_1	ACLF	51	M	Y	Rifaximin	yes	ALD cirrhosis_abstinent
	ACLF_2	ACLF	61	M	Y	Meropenem, Fluconazole	no	NAFLD cirrhosis
	ACLF_3	ACLF	46	F	Y	Amikacin, Vancomycin and Meropenem	yes	ALD cirrhosis_abstinent
	ACLF_4	ACLF	54	M	Y	Metronidazole, Piperacillin	no drug info	ALD cirrhosis_drinking
	ACLF_5	ACLF	52	M	Y	Meropenem, Amikacin, Anidulafungin	no	ALD cirrhosis_abstinent
	ACLF_6	ACLF	35	M	Y	Tazocin	no	ALD cirrhosis_drinking
	ACLF_7	ACLF	54	M	Y	Meropenem, Fluconazole	yes	ALD cirrhosis
	ACLF_8	ACLF	35	F	Y	Tazocin	no	Acute alcoholic hepatitis
	ACLF_9	ACLF	41	M	Y	Tazocin	yes	Drug-induced cirrhosis_NRH
	ACLF_10	ACLF	35	M	Y	Tazocin, Ambisome, Amikacin	yes	Cholestasis_PSC_AIH
	ACLF_11	ACLF	59	F	Y	Tazocin, Fluconazole	yes	ALD cirrhosis_drinking
	ACLF_12	ACLF	41	M	Y	Tazocin	no	ALD cirrhosis_drinking
	ACLF_13	ACLF	62	M	Y	Tazocin	no	ALD cirrhosis_abstinent
	ACLF_14	ACLF	31	M	Y	Tazocin, Meropenem	no	Acute alcoholic hepatitis
	ACLF_15	ACLF	60	F	Y	Meropenem, Amikacin	no	NAFLD cirrhosis
	ACLF_16	ACLF	51	M	Y	Tazocin, Vancomycin	yes	ALD cirrhosis_drinking
	ACLF_17	ACLF	47	F	Y	Meropenem	no	ALI_ischaemic hepatitis
	ACLF_18	ACLF	29	M	Y	Tazocin	yes	ALD cirrhosis_abstinent
	ACLF_19	ACLF	66	M	Y	Meropenem	no	PSC cirrhosis
	ACLF_20	ACLF	65	M	Y	Meropenem	yes	ALD cirrhosis_abstinent
	ACLF_21	ACLF	46	F	Y	Meropenem	no	ALD cirrhosis_drinking
	ACLF_22	ACLF	54	F	Y	Meropenem, Fluconazole	yes	Cholestasis_MDR3 mutation
	ACLF_23	ACLF	44	F	N	n/a	yes	Acute alcoholic hepatitis
	ACLF_24	ACLF	66	F	Y	Meropenem	no	A1AT cirrhosis
	ACLF_25	ACLF	51	F	Y	Tazocin	no	ALD cirrhosis
	ACLF_26	ACLF	48	M	Y	Meropenem, Anidulafungin	yes	AIH cirrhosis
	ACLF_27	ACLF	51	M	Y	Meropenem, Linezolid	yes	NAFLD cirrhosis
	ACLF_28	ACLF	49	M	Y	Amikacin, Anidulafungin	no	ALD cirrhosis_abstinent

### Sheet: Supplementary Table 2
	Supplementary Table 2- ANI E.faecium matrix for MAGs
		Sample ID
	Sample ID	SC_1_bin_4	SC_1_bin_4	SC_11_bin_9	SC_12_bin_7	SC_19_bin_1	DC_04_bin_3	DC_6_bin_1	DC_7_bin_2	DC_10_bin_2	DC_12_bin_1	DC_13_bin_3	DC_14_bin.10	ACLF_2_bin_1	ACLF_3_bin_1	ACLF_5_bin_1	ACLF_6_bin_1	ACLF_7_bin_2	ACLF_8_bin_1	ACLF_9_bin_6	ACLF_10_bin_4	ACLF_12_bin_1	ACLF_13_bin_1	ACLF_19_bin_3	ACLF_20_bin_3	ACLF_21_bin_1	ACLF_22_bin_2	ACLF_24_bin_2	ACLF_25_bin_1	ACLF_27_bin_1
		SC_11_bin_9	99.3802
		SC_12_bin_7	99.8452	99.5158
		SC_19_bin_1	98.1844	97.6473	98.2272
		DC_04_bin_3	99.0133	98.5275	99.0431	97.8436
		DC_6_bin_1	98.7538	98.452	98.8683	98.1389	98.8756
		DC_7_bin_2	99.6504	99.0573	99.6046	98.2977	99.0675	98.8495
		DC_10_bin_2	98.9355	98.4391	98.9151	97.5957	98.6031	98.2508	99.1465
		DC_12_bin_1	99.482	98.9976	99.4351	98.2413	99.4276	98.8802	99.4415	98.7409
		DC_13_bin_3	99.0217	98.406	98.9372	98.2045	99.0831	99.5659	99.1886	98.629	99.1334
		DC_14_bin.10	98.9536	98.3461	98.9102	98.1426	99.0415	99.6717	99.1563	98.6264	99.1329	99.7798
		ACLF_2_bin_1	99.8206	99.4228	99.9265	98.1789	99.0107	98.85	99.5904	98.7803	99.4746	98.9574	98.9511
		ACLF_3_bin_1	99.4714	98.8435	99.3443	98.2258	99.1561	99.1301	99.6032	98.9045	99.3604	99.2824	99.2438	99.3338
		ACLF_5_bin_1	99.5085	99.0984	99.6172	97.9027	98.8141	99.0422	99.3484	98.7271	99.1466	99.1386	99.1493	99.6192	99.0794
		ACLF_6_bin_1	99.556	98.985	99.5307	98.1139	99.084	98.8832	99.9454	99.1739	99.4224	99.1022	99.0921	99.4249	99.5515	99.3021
		ACLF_7_bin_2	99.0451	98.5253	99.0715	98.2223	99.143	99.2664	99.2657	98.6346	99.2278	99.4935	99.5375	99.0054	99.384	98.9972	99.2492
		ACLF_8_bin_1	99.4088	98.8682	99.4091	98.1048	99.1921	98.9556	99.7425	98.8624	99.3319	99.1041	99.0796	99.3701	99.3976	99.3058	99.6677	99.2288
		ACLF_9_bin_6	99.63	99.0137	99.5796	98.2994	99.0657	98.9153	99.9535	99.1173	99.4725	99.1837	99.0825	99.5752	99.6098	99.3267	99.955	99.2273	99.7138
		ACLF_10_bin_4	99.6481	99.0854	99.5713	98.2046	99.0396	98.9709	99.9261	99.1416	99.431	99.1861	99.1475	99.5586	99.6373	99.3202	99.8611	99.249	99.6487	99.9051
		ACLF_12_bin_1	99.103	98.5652	99.053	98.0492	99.151	99.2428	99.1683	98.5462	99.4144	99.3181	99.3469	99.0721	99.2567	98.9934	99.0665	99.5649	99.1555	99.1501	99.1216
		ACLF_13_bin_1	99.1625	98.5857	99.122	97.9938	99.7891	98.9512	99.1791	98.556	99.5367	99.153	99.115	99.1297	99.2693	98.8658	99.1506	99.2511	99.2775	99.1731	99.1895	99.2999
		ACLF_19_bin_3	99.1737	98.6804	99.1637	98.2982	99.0433	98.9297	99.4566	99.0033	99.3705	99.131	99.0974	99.1276	99.386	98.8888	99.3502	99.1952	99.2487	99.4408	99.422	99.1429	99.2141
		ACLF_20_bin_3	99.0545	98.4695	98.9906	98.029	99.0733	99.0398	99.2235	98.6707	99.1234	99.1696	99.1814	99.0337	99.2787	98.8176	99.1911	99.3003	99.276	99.2257	99.2004	99.1784	99.2729	99.1343
		ACLF_21_bin_1	99.4207	98.9746	99.409	98.2776	99.432	98.9019	99.463	98.6338	99.9373	99.1057	99.102	99.4695	99.4269	99.1843	99.4256	99.22	99.36	99.4739	99.4306	99.4184	99.5213	99.4146	99.1523
		ACLF_22_bin_2	98.3727	97.8539	98.4243	97.2714	98.3773	98.1297	98.4743	97.9275	98.8616	98.4155	98.3993	98.383	98.446	98.2209	98.5081	98.4078	98.337	98.5115	98.4493	98.4816	98.4635	98.4039	98.3406	98.8664
		ACLF_24_bin_2	99.4808	98.9407	99.4504	98.1343	99.1521	99.0143	99.7801	99.0001	99.4007	99.2055	99.2052	99.4523	99.5431	99.3353	99.7411	99.2896	99.6663	99.7558	99.7287	99.1845	99.2451	99.2919	99.2149	99.4004	98.4417
		ACLF_25_bin_1	99.4398	98.9619	99.4446	98.291	99.4313	98.9664	99.4656	98.6744	99.9024	99.1225	99.1339	99.4311	99.4042	99.1577	99.4481	99.2576	99.3536	99.4572	99.4359	99.4415	99.5135	99.3832	99.1231	99.9419	98.8316	99.4204
		ACLF_27_bin_1	99.2597	98.6746	99.215	98.3881	99.2592	99.4432	99.5113	98.8603	99.3632	99.601	99.7163	99.1815	99.517	99.1285	99.4687	99.5797	99.2604	99.4596	99.5131	99.3813	99.2882	99.3959	99.3137	99.3851	98.5484	99.4333	99.4149
